# Functionally Adaptive Structural Basis Sets of the Brain: A Dynamic Fusion Approach

**DOI:** 10.1101/2024.06.18.599621

**Authors:** Marlena Duda, Jiayu Chen, Aysenil Belger, Judith Ford, Daniel Mathalon, Adrian Preda, Jessica Turner, Theo Van Erp, Godfrey Pearlson, Vince D. Calhoun

**Affiliations:** Tri-Institutional Center for Translational Research in Neuroimaging and Data Science (TReNDS), Georgia State University, Georgia Institute of Technology, and Emory University, Atlanta, GA 30303, USA; Department of Psychiatry, University of North Carolina, Chapel Hill, NC, USA; Mental Health Service, San Francisco Veterans Affairs Healthcare System, San Francisco, CA, 94121, USA; Department of Psychiatry and Weill Institute for Neurosciences, University of California San Francisco, San Francisco, CA, 94143, USA; Department of Psychiatry and Human Behavior, University of California Irvine, Irvine, CA, 92697, USA; Department of Psychiatry and Behavioral Health, Wexner Medical Center, The Ohio State University, Columbus, Ohio, 43210, United States; Clinical Translational Neuroscience Laboratory, Department of Psychiatry and Human Behavior, University of California Irvine, Irvine, CA, 92697, USA; Center for the Neurobiology of Learning and Memory, University of California Irvine, Irvine, CA, 92697, USA; Departments of Psychiatry and Neuroscience, Yale University School of Medicine, New Haven, CT, USA; Departments of Psychology and Neuroscience, Georgia State University, Atlanta, GA, 30302, United States

## Abstract

The precise relationship between brain structure and function has been investigated through a multitude of lenses, but one detail that is held constant across most neuroimaging studies in this space is the identification of a singular structural basis set of the brain, upon which functional activation signals can be reconstructed to examine the linkage between structure and function. Such basis sets can be considered “functionally independent”, as they are derived through structural data alone and have no explicit association to functional data. Recent work in multimodal fusion has facilitated a more integrated view of structure-function linkages by enabling the equal contribution of both modalities to the joint decomposition, resulting in components that are independent within modality but co-vary closely across modalities. These existing symmetric fusion approaches thus identify structural bases given an associated functional context. In this work we consider an additional layer of precision to the investigation of structure-function coupling by studying these context-dependent linkages in a time-resolved manner. In other words, we ask which features of brain structure become (or remain) salient given the dynamically changing functional contexts (i.e., dynamic functional connectivity states, task structure, etc.) the brain may pass through during a given fMRI scan. We introduce “dynamic fusion”, an ICA-based symmetric fusion approach that enables flexible, time-resolved linkages between brain structure and dynamic brain function. We show evidence that temporally resolved, and functionally contextualized, structural basis sets can accurately reflect dynamic functional processes and capture diagnostically relevant structure-functional coupling while detecting nuanced functionally-driven structural components that cannot be captured with traditionally computed structural bases. Lastly, differential analysis of component stability across repeated scans from a control cohort reveals organization of static and dynamic structure/function coupling falls along unimodal/transmodal hierarchical lines.
