## Supplemental Table S1 for "Functionally Adaptive Structural Basis Sets of the Brain: A Dynamic Fusion Approach"

Component	metric	tstat	pval	pFDR
1	GMV Corrs	-2.991853932	0.007495669	0.007495669
1	FNC Corrs	-7.739967711	2.73E-07	6.82E-07
2	GMV Corrs	-4.394578995	0.000311537	0.000406352
2	FNC Corrs	-10.04343637	4.91E-09	2.94E-08
3	GMV Corrs	-5.045413459	7.18E-05	0.0001347
3	FNC Corrs	-9.29919922	1.67E-08	5.02E-08
4	GMV Corrs	-4.50044809	0.000244935	0.00038674
4	FNC Corrs	-11.31261447	6.97E-10	9.21E-09
5	GMV Corrs	-4.265838089	0.000417659	0.00046976
5	FNC Corrs	-11.12448502	9.21E-10	9.21E-09
6	GMV Corrs	-4.260487751	0.000422784	0.00046976
6	FNC Corrs	-9.474895967	1.25E-08	4.65E-08
7	GMV Corrs	-4.403965081	0.000304957	0.000406352
7	FNC Corrs	-9.486835902	1.22E-08	4.65E-08
8	GMV Corrs	-4.724733663	0.00014746	0.000245767
8	FNC Corrs	-9.840346106	6.82E-09	3.41E-08
9	GMV Corrs	-4.227231442	0.000456089	0.000488667
9	FNC Corrs	-10.50294213	2.37E-09	1.78E-08
10	GMV Corrs	-4.263442074	0.000419946	0.00046976
10	FNC Corrs	-11.95927321	2.74E-10	8.23E-09
11	GMV Corrs	-4.858572026	0.000109116	0.000192558
11	FNC Corrs	-9.407605987	1.39E-08	4.65E-08
12	GMV Corrs	-4.405397067	0.000303966	0.000406352
12	FNC Corrs	-9.200880385	1.98E-08	5.40E-08
13	GMV Corrs	-5.062246123	6.92E-05	0.0001347
13	FNC Corrs	-7.450207392	4.75E-07	1.10E-06
14	GMV Corrs	-4.453633086	0.000272403	0.000406352
14	FNC Corrs	-5.712526912	1.66E-05	3.56E-05
15	GMV Corrs	-4.313158364	0.000374968	0.00046871
15	FNC Corrs	-3.444090563	0.002719086	0.002812847
