## Supplemental Table S2 for "Functionally Adaptive Structural Basis Sets of the Brain: A Dynamic Fusion Approach"

Component	metric	tstat	pval	pFDR
1	GMV Corrs	-9.984857407	9.95E-11	1.87E-10
1	FNC Corrs	-19.26165552	1.09E-17	6.51E-17
2	GMV Corrs	-9.726750606	1.77E-10	3.12E-10
2	FNC Corrs	-20.48090237	2.17E-18	2.17E-17
3	GMV Corrs	-9.556679076	2.59E-10	4.32E-10
3	FNC Corrs	-22.11475491	2.86E-19	8.58E-18
4	GMV Corrs	-8.321359199	4.71E-09	5.47E-09
4	FNC Corrs	-20.78644402	1.47E-18	2.17E-17
5	GMV Corrs	-7.922866827	1.25E-08	1.39E-08
5	FNC Corrs	-19.85327161	4.92E-18	3.69E-17
6	GMV Corrs	-8.422272518	3.69E-09	4.61E-09
6	FNC Corrs	-17.21673888	1.98E-16	6.61E-16
7	GMV Corrs	-8.318474963	4.74E-09	5.47E-09
7	FNC Corrs	-16.63014014	4.82E-16	1.44E-15
8	GMV Corrs	-8.96701647	1.01E-09	1.38E-09
8	FNC Corrs	-18.07219694	5.69E-17	2.44E-16
9	GMV Corrs	-8.966155832	1.01E-09	1.38E-09
9	FNC Corrs	-18.32143025	3.99E-17	1.99E-16
10	GMV Corrs	-10.15357593	6.87E-11	1.37E-10
10	FNC Corrs	-17.61363526	1.10E-16	4.14E-16
11	GMV Corrs	-10.33781046	4.60E-11	9.86E-11
11	FNC Corrs	-15.62820688	2.33E-15	6.35E-15
12	GMV Corrs	-9.01738662	8.97E-10	1.38E-09
12	FNC Corrs	-12.83721274	2.99E-13	7.46E-13
13	GMV Corrs	-8.863206214	1.29E-09	1.68E-09
13	FNC Corrs	-10.70829205	2.08E-11	4.80E-11
14	GMV Corrs	-7.576987609	2.97E-08	3.18E-08
14	FNC Corrs	-8.985257113	9.67E-10	1.38E-09
15	GMV Corrs	-3.269256217	0.002855962	0.002855962
15	FNC Corrs	-4.165043117	0.000269539	0.000278833
