## Supplemental Table S3 for "Functionally Adaptive Structural Basis Sets of the Brain: A Dynamic Fusion Approach"

State	Component	Avg Cross Fusion Correlation	-log10(pvalue)
1	1	0.1077	0.76362
1	2	0.10498	1.5781
1	3	0.29052	2.898
1	4	0.30348	1.3312
1	5	0.14822	1.2954
1	6	0.61774	6.0389
1	7	0.10282	0.36926
1	8	0.4761	0.26614
1	9	0.53786	5.1832
1	10	0.33742	5.5624
1	11	0.26918	1.0662
1	12	0.07278	1.2633
1	13	0.1835	2.6958
1	14	0.73024	0.17312
1	15	0.25784	0.91706
2	1	0.06212	2.4298
2	2	0.00376	0.097343
2	3	0.02932	2.9771
2	4	0.0498	0.23264
2	5	0.05706	5.1298
2	6	0.20128	0.82974
2	7	0.3049	0.086481
2	8	0.39206	1.4567
2	9	0.06298	0.3686
2	10	0.50712	6.3833
2	11	0.28372	0.6529
2	12	0.48252	5.2199
2	13	0.50384	4.1858
2	14	0.43508	0.53563
2	15	0.68202	0.10641
3	1	0.11502	1.0662
3	2	0.53604	3.6479
3	3	0.4156	3.036
3	4	0.33846	0.17388
3	5	0.16268	2.7548
3	6	0.02232	1.4567
3	7	0.27008	6.1031
3	8	0.17894	2.7061
3	9	0.09902	4.0061
3	10	0.05206	2.1044
3	11	0.07972	2.3162
3	12	0.45588	5.1832
3	13	0.66828	0.3686
3	14	0.39186	1.2049
3	15	0.11748	0.097343
4	1	0.08988	6.9122
4	2	0.16402	1.2803
4	3	0.4673	4.2835
4	4	0.17032	0.51377
4	5	0.00162	0.24782
4	6	0.0746	3.7431
4	7	0.007	1.9945
4	8	0.34542	4.7928
4	9	0.57036	4.05
4	10	0.34026	1.155
4	11	0.711	0.40126
4	12	0.46936	2.5025
4	13	0.18934	1.5861
4	14	0.27664	4.1579
4	15	0.356	0.92162
5	1	0.1187	0.074236
5	2	0.4538	3.236
5	3	0.0222	0.81064
5	4	0.1847	3.7304
5	5	0.37628	1.0821
5	6	0.07402	0.26614
5	7	0.74386	0.6529
5	8	0.11248	1.5051
5	9	0.06776	4.0061
5	10	0.5984	6.9122
5	11	0.30802	5.4421
5	12	0.11712	1.5402
5	13	0.1534	3.646
5	14	0.25234	1.2897
5	15	0.52696	1.0184
6	1	0.0593	5.2199
6	2	0.6341	5.4421
6	3	0.2994	6.4621
6	4	0.24798	1.5366
6	5	0.58092	4.3172
6	6	0.45866	0.23595
6	7	0.1404	0.15937
6	8	0.28782	0.2727
6	9	0.15824	0.51579
6	10	0.32098	2.453
6	11	0.00582	0.74096
6	12	0.0566	3.2494
6	13	0.67368	0.68907
6	14	0.49286	3.7835
6	15	0.56236	0.17388
